# Redundant and additive functions of the four Lef/Tcf transcription factors in lung epithelial progenitors

**DOI:** 10.1101/2020.01.29.925842

**Authors:** Kamryn N. Gerner-Mauro, Haruhiko Akiyama, Jichao Chen

## Abstract

In multicellular organisms, paralogs from gene duplication survive purifying selection by evolving tissue-specific expression and function. Whether this genetic redundancy is also selected for within a single cell type is unclear for multi-member paralogs, as exemplified by the 4 obligatory Lef/Tcf transcription factors of canonical Wnt signaling, mainly due to the dauntingly complex genetics involved. Using the developing mouse lung as a model system, we generate 2 quadruple conditional knockouts and myriad triple and double combinations, and show that the 4 Lef/Tcf genes function redundantly in the presence of at least 2 Lef/Tcf paralogs, but additively upon losing additional paralogs to specify and maintain lung epithelial progenitors. Pre-lung-specification, pan-epithelial double knockouts have no lung phenotype, triple knockouts have varying phenotypes, including defective branching and tracheoesophageal fistulas, and the quadruple knockout barely forms a lung, resembling the *Ctnnb1* mutant. Post-lung-specification deletion of all 4 Lef/Tcf genes leads to branching defects, downregulation of progenitor genes, premature alveolar differentiation, and derepression of gastrointestinal genes, again phenocopying the corresponding *Ctnnb1* mutant. Our study supports a monotonic, positive signaling relationship between CTNNB1 and Lef/Tcf in lung epithelial progenitors and represents, to our knowledge, the first in vivo analysis of cell-type-specific genetic redundancy among the 4 Lef/Tcf paralogs.

**SIGNIFICANCE STATEMENT:** Paralogs represent genetic redundancy and survive purifying selection by evolving overlapping and distinct functions. In multicellular organisms, such functional diversification can manifest as tissue and cell type specific expression, which masks possible selective pressure for genetic redundancy within a single cell type. Using in vivo genetic and genomic analyses, we show that although the 4 mammalian Lef/Tcf transcription factors have evolved organ-specific functions, they function additively and redundantly, depending on gene dosage, to promote lung epithelial progenitors and do so in a monotonic, positive manner with beta-Catenin in the canonical Wnt signaling pathway.
