## Supplemental Table 3 for "Redundant and additive functions of the four Lef/Tcf transcription factors in lung epithelial progenitors"

### Sheet: Sheet1
AT1 genes	AT2 genes	progenitor genes
Wnt3a	Serpine1	Slc44a2
Spock2	Tmem132c	Fam136a
Fam46b	Aldh1a7	Tmx2
Wfdc1	Cpn1	Stk26
Lims2	Rasd1	Armc10
Synpr	Adam19	Rrp15
Scnn1g	Atp8b1	3000002C10Rik
Gm15635	Apoc1	Nxpe2
Akap2	Trpv6	Rassf10
Rnd1	St3gal6	Sh3rf3
Ctgf	Bpifb5	4921524J17Rik
Plscr2	Stx19	Frmd6
Ahnak2	Angptl8	Psrc1
Dlk2	Inpp4b	Akirin1
Fgf18	Dgkg	Acss3
Upk3bl	Mlc1	Aadac
Prkag3	Lbp	Acaca
Rtkn2	Aif1l	Acot1
Msln	Vnn3	Adamts18
2210011C24Rik	C3	Ager
Fbln5	Slc7a5	Afap1l1
Akr1c14	Akr1c19	Aldoart2
Sdpr	Dmkn	Anxa4
Anxa8	Dusp18	Arg2
Akap5	Auts2	Asns
Pdpn	Col6a2	Atic
Chst5	Piwil4	BC003331
Pxdc1	Itih4	Eva1a
Cav1	Sp5	Slc38a7
Itgb6	Zmat4	Bcas2
Gm32200	Fam178b	Bex4
Scnn1b	Cd36	Bmp4
Tekt5	Chsy1	Bsg
Nbl1	Slc22a19	Bspry
Fam198b	Arhgef38	Rpf2
Clic5	Ehf	Cwh43
Ptpre	Atp6v1c2	Fancm
Slc1a1	Tmem56	Cachd1
Scel	Chia1	Capza1
Cryab	Bhlhe41	Ccdc80
Sema3a	Atp6v1g3	Ccnh
Hck	Kcnj13	Clu
Col4a3	Gjb6	Col18a1
Trim16	Cbr2	Col9a3
Sphk1	Tmprss4	Crb3
Aqp1	Nupr1	Ctgf
Aldh3b1	Hdc	Cth
Bcar3	Sftpb	Hn1l
Ccrl2	Chil1	Dlk1
Pxdn	Sftpc	Dnah11
Col4a4	Muc4	Egfl6
Pmp22	Pon1	Epb41l3
Cped1	Gm17182	Epha4
Arhgap22	5330417C22Rik	Etv5
Cfap43	Slco4c1	Fbn2
2410004I01Rik	Bex2	Fosl2
Mok	Wnk4	Foxp2
Sec14l3	Ace2	Gja1
Gipc2	Spink5	Pdpn
Aqp5	BC021614	Gpc1
Gramd2	Kcnj2	Grb10
Paqr5	C2cd4b	Gtf2h1
Rhof	Cthrc1	H2-Bl
Cers3	Sytl2	H2-M3
Sh3rf2	Il33	Hes6
Lpar1	Myh13	Id2
Htra1	Trf	Jtb
2310007B03Rik	Gdpd2	Aimp2
Rnf150	Serpinf1	Kif4
Slco3a1	Lamp3	Lama3
Spink4	Creb3l1	Lamc1
Zbtb8b	Klk13	Lamc2
Sh3kbp1	Lyz2	Cnmd
BC030870	Car8	Lgi3
Tmem140	C6	Lin7a
Pcolce	Gif	Lsm3
E2f1	Rnf186	Mapk6
Tnfrsf4	Fabp5	Mbip
Fscn1	Acoxl	Mical1
Prkcdbp	Scd1	Morc1
Slc45a3	Cxcl15	Mrps18c
Ddc	Gm933	Mtch1
Plb1	Dlk1	Nme1
Stx11	S100g	Nnat
Wnt7a	Col6a1	Nnt
Cav2	Rab27a	Paqr6
Timp2	Lcn2	Pcsk6
Igfbp7	Lyz1	Pex12
Stxbp6	Hc	Ppp1r3b
Dpysl2	Tspan11	Rab27b
Mmp11	Klk14	Rab3ip
Hopx	Cst8	Rai14
Limch1	Aox3	Rasl11b
Igfbp6	Tmem163	Bex1
Tshb	Retnla	Trmt10c
Ajuba	Fabp12	Rpn1
S100a6	Slc34a2	Rpn2
Fhl1	Sftpa1	Atxn7
Ehd2	Bcl2a1b	Scara3
Fam49a	Cox6a2	Serpinb6b
		Sftpc
		Sipa1l1
		Slc16a1
		Slc1a4
		Slc39a8
		Slco4c1
		Sox11
		Sox9
		Sp5
		Stk38l
		Tfap2c
		Tgfb2
		Tgif1
		Thbd
		Thbs1
		Tinag
		Ano1
		Trim2
		Wnt7b
