## Supplemental Table 2 for "Redundant and additive functions of the four Lef/Tcf transcription factors in lung epithelial progenitors"

### Sheet: Sheet1
downregulated	cluster	upregulated	cluster
Ly6h	1	Id4	1
Smoc2	1	Lypd2	1
Nedd9	1	A330048O09Rik	1
Tnfrsf19	1	Tspan1	1
Fam46a	1	Hoxb2	1
Atf3	1	Proser2	1
Uty	1	Rap1gap	1
Pcp4	1	Batf	1
Aqp4	1	Spdef	1
Cobl	1	Mgst2	1
Cttnbp2	1	BC030870	1
Rflna	1	Itih2	1
Nsg1	1	Cib2	1
Rspo1	1	Gramd2	2
CT025619.1	1	Sftpb	2
Gpr85	1	Dlk1	2
Tox	1	Meg3	2
Fosl2	1	Ctsh	2
Kif1a	1	Afp	2
Plcb1	1	Glrx	2
Edn1	1	Etv4	2
Serpinb9	2	Celf4	2
Serpinb6b	2	Alb	2
2410017I17Rik	2	Creb3l1	2
Tinag	2	Anxa3	2
Lmo1	2	Sftpa1	2
Tppp3	2	Ppfibp2	2
Ntn1	2	Phlda2	2
Gpc4	2	Hhex	2
1700016K19Rik	2	Ak1	2
Rab3c	2	Cebpa	2
Tekt1	2	Myh7	2
Sema5a	2	Sptssb	2
Hdgfl3	2	Adgrf5	2
Ptgds	2	Napsa	2
Etv5	3	Ly6c1	2
Cym	3	Abca3	2
Irx1	3	Adamts1	2
Fam89a	3	Taok3	2
Sftpc	3	Tmem213	2
Lin7a	3	Arhgdib	2
Wnt7b	3	AU021092	2
Sox9	3	Dock9	2
Gpx2	3	St6galnac4	2
Selenom	3	Slc34a2	2
Cytl1	3	Cd36	2
Matn4	3	Areg	2
Ccdc80	3	Adamts5	2
Tubb2a	3	Klk13	2
Ppp1r3b	3	Peg10	2
Nkd1	3	Smagp	2
Col2a1	3	Selenbp2	2
Tceal3	3	Tecrl	2
Rbpjl	3	Cd79b	2
Tcf7	3	Fzd4	2
Col9a3	3	Kcnc3	2
Snx22	3	Bcl2a1b	2
Arl14	3	Lifr	2
Cdh8	3	Zmat4	2
Rassf10	3	Apoa1	2
Npc1	3	Tspan11	2
Slc16a2	3	Pxdc1	2
Col9a1	3	Il34	2
Cnmd	3	Igfbp7	3
Plat	3	Smim6	3
Dnm1	3	Mt2	3
Acss3	3	Flrt3	3
Gng2	3	Sema3a	3
Unc5d	3	Sec14l4	3
9130008F23Rik	3	Cavin1	3
Axin2	3	Cbr3	3
Lama3	3	Hapln1	3
		Abcd1	3
		Npw	3
		Pmp22	3
		Scarf2	3
		Chst5	3
		Fxyd4	3
